# Systematic benchmarking of tools for CpG methylation detection from Nanopore sequencing

**DOI:** 10.1101/2020.10.14.340315

**Authors:** Zaka Wing-Sze Yuen, Akanksha Srivastava, Runa Daniel, Dennis McNevin, Cameron Jack, Eduardo Eyras

## Abstract

DNA methylation plays a fundamental role in the control of gene expression and genome integrity. Although there are multiple tools that enable its detection from Nanopore sequencing, their accuracy remains largely unknown. Here, we present a systematic benchmarking of tools for the detection of CpG methylation from Nanopore sequencing using individual reads, control mixtures of methylated and unmethylated reads, and bisulfite sequencing. We found that tools have a tradeoff between false positives and false negatives and present a high dispersion with respect to the expected methylation frequency values. We described various strategies to improve the accuracy of these tools, including a new consensus approach, METEORE (https://github.com/comprna/METEORE), based on the combination of the predictions from two or more tools that shows improved accuracy over individual tools. Snakemake pipelines are also provided for reproducibility and to enable the systematic application of our analyses to other datasets.

---

DNA modifications play a fundamental role in genome stability and gene regulation during mammalian development, disease progression, and aging^1-4^. Of more than 17 possible DNA modifications, the methylation of cytosines at CG di-nucleotides (CpG), involving the addition of a methyl group (−CH_3_) to the 5^th^ carbon of the cytosine ring to form 5-methylcytosine (5mC) is the most frequently observed in relation to gene regulation^5^. Key advances in the understanding of the function of 5mC have been made possible through the development of dedicated genome-wide profiling techniques^4^. Commonly used methods include restriction enzyme digestion, affinity enrichment, or bisulfite conversion, followed by microarray hybridization or short-read sequencing^4^. While short-read sequencing has been very effective at mapping 5mC sites at genome-scale, it still presents various disadvantages including high mapping uncertainty in repetitive regions and amplification bias. Moreover, short-read approaches result in the loss of native biochemical modifications and involve the necessary coupling with lengthy protocols, such as a bisulfite conversion, which is known to degrade DNA^6^. The conversion of 5mC to uracil is also very sensitive to the reaction conditions^7^.

In contrast, Nanopore long-read technologies provide many distinct advantages. Individual DNA molecules, harboring base modifications, can be sequenced in their native state without any prior enzymatic or chemical treatment, and without the need for PCR amplification^8, 9^. As a single DNA molecule travels through a pore, base modifications can be revealed by their unique signal shapes, which differ from the equivalent unmodified base^8-10^. However, signals are dependent on sequence context and different copies of the same molecule present considerable signal variation. Thus, it is necessary to apply computational models to interpret the signals and to predict the methylation status at a given CpG site. Multiple tools have been developed in recent years, but a lack of a systematic benchmarking poses a significant challenge for users in assessing the reliability of their predictions. Although Nanopore provides an unprecedented opportunity to detect methylation at the single-molecule level, its accuracy in this context remains largely unknown. This precludes the development of reliable and cost-effective applications in medical, forensic, and environmental samples. It is thus necessary to thoroughly characterize the strengths and limitations of the different available tools and establish different strategies for the accurate detection of 5mC in DNA.

We have performed a systematic benchmarking of six tools for 5mC detection from Nanopore sequencing fast5 files using individual reads, controlled methylation mixtures, Cas9-targeted sequencing, and whole genome bisulfite sequencing (WGBS). The detection capabilities of the six tools were established at the single-molecule level and in discerning different stoichiometries, at different levels of coverage and GC-content. In general, the tested tools present a trade-off between true positives and false positives, and a high dispersion in the prediction of methylation frequencies. We propose various strategies to improve detection accuracy, including a novel consensus approach, METEORE (https://github.com/comprna/METEORE), that combines the outputs from two or more tools.
