## Supplementary data files for "Systematic benchmarking of tools for CpG methylation detection from Nanopore sequencing": Supplementary_data_1.tsv

NC_000913.3	3505828
NC_000913.3	2191524
NC_000913.3	412518
NC_000913.3	1869585
NC_000913.3	1898685
NC_000913.3	4545597
NC_000913.3	2687729
NC_000913.3	1898933
NC_000913.3	412361
NC_000913.3	1269960
NC_000913.3	1168358
NC_000913.3	1270007
NC_000913.3	1270541
NC_000913.3	1814574
NC_000913.3	1055593
NC_000913.3	2687238
NC_000913.3	1270166
NC_000913.3	1898715
NC_000913.3	1897782
NC_000913.3	1054874
NC_000913.3	1267643
NC_000913.3	2687694
NC_000913.3	1269751
NC_000913.3	1899723
NC_000913.3	412446
NC_000913.3	1269585
NC_000913.3	1269816
NC_000913.3	1898644
NC_000913.3	1898485
NC_000913.3	2687875
NC_000913.3	2191424
NC_000913.3	4215718
NC_000913.3	412651
NC_000913.3	1899683
NC_000913.3	1814525
NC_000913.3	1814540
NC_000913.3	1898442
NC_000913.3	4581752
NC_000913.3	2687859
NC_000913.3	1269710
NC_000913.3	2687530
NC_000913.3	2040468
NC_000913.3	1898541
NC_000913.3	1900069
NC_000913.3	1269678
NC_000913.3	965564
NC_000913.3	1269799
NC_000913.3	1897986
NC_000913.3	474727
NC_000913.3	3348601
NC_000913.3	1898139
NC_000913.3	412550
NC_000913.3	1270334
NC_000913.3	2761965
NC_000913.3	412307
NC_000913.3	412347
NC_000913.3	3104880
NC_000913.3	1898783
NC_000913.3	1898829
NC_000913.3	1814439
NC_000913.3	1644334
NC_000913.3	1148512
NC_000913.3	4544222
NC_000913.3	1814633
NC_000913.3	1149186
NC_000913.3	1055238
NC_000913.3	1869650
NC_000913.3	1643829
NC_000913.3	1898341
NC_000913.3	2687620
NC_000913.3	1269527
NC_000913.3	1269880
NC_000913.3	1269689
NC_000913.3	1869802
NC_000913.3	1899670
NC_000913.3	412385
NC_000913.3	1644042
NC_000913.3	2687776
NC_000913.3	1898114
NC_000913.3	1270268
NC_000913.3	1643928
NC_000913.3	1898866
NC_000913.3	4584085
NC_000913.3	1270184
NC_000913.3	2687971
NC_000913.3	2687357
NC_000913.3	1898738
NC_000913.3	1869627
NC_000913.3	2688027
NC_000913.3	966371
NC_000913.3	1267627
NC_000913.3	1268042
NC_000913.3	1269425
NC_000913.3	1938670
NC_000913.3	4545206
NC_000913.3	1814948
NC_000913.3	4545316
NC_000913.3	1644010
NC_000913.3	2687315
NC_000913.3	1898103
