## Supplementary data files for "Systematic benchmarking of tools for CpG methylation detection from Nanopore sequencing": Supplementary_data_2.tsv

NC_000913.3	111270
NC_000913.3	136866
NC_000913.3	191253
NC_000913.3	201887
NC_000913.3	269806
NC_000913.3	274066
NC_000913.3	1025244
NC_000913.3	1144722
NC_000913.3	1172754
NC_000913.3	1177273
NC_000913.3	1231573
NC_000913.3	1279496
NC_000913.3	1311180
NC_000913.3	1397768
NC_000913.3	1411309
NC_000913.3	1458692
NC_000913.3	1463638
NC_000913.3	1586183
NC_000913.3	1653604
NC_000913.3	1676788
NC_000913.3	1735800
NC_000913.3	1765519
NC_000913.3	1783096
NC_000913.3	1790134
NC_000913.3	1841788
NC_000913.3	1849640
NC_000913.3	1924544
NC_000913.3	1932225
NC_000913.3	1955889
NC_000913.3	1983652
NC_000913.3	2038439
NC_000913.3	2054610
NC_000913.3	2220007
NC_000913.3	2241862
NC_000913.3	2249231
NC_000913.3	2252675
NC_000913.3	2267251
NC_000913.3	2285332
NC_000913.3	2299597
NC_000913.3	2308460
NC_000913.3	2336555
NC_000913.3	2441796
NC_000913.3	2456357
NC_000913.3	2492459
NC_000913.3	2543009
NC_000913.3	2549387
NC_000913.3	2608744
NC_000913.3	2756900
NC_000913.3	2803855
NC_000913.3	2864215
