## Supplementary data files for "Systematic benchmarking of tools for CpG methylation detection from Nanopore sequencing": Supplementary_data_6.xlsx

### Sheet: Sheet1
Threshold	Method	n.tn
=0.0	Nanopolish	24
<0.1	Nanopolish	49
<0.2	Nanopolish	80
<0.3	Nanopolish	90
<0.4	Nanopolish	93
<0.5	Nanopolish	97
<0.6	Nanopolish	99
<0.7	Nanopolish	99
<0.8	Nanopolish	100
<0.9	Nanopolish	100
<1.0	Nanopolish	100
=0.0	DeepSignal	6
<0.1	DeepSignal	59
<0.2	DeepSignal	91
<0.3	DeepSignal	100
<0.4	DeepSignal	100
<0.5	DeepSignal	100
<0.6	DeepSignal	100
<0.7	DeepSignal	100
<0.8	DeepSignal	100
<0.9	DeepSignal	100
<1.0	DeepSignal	100
=0.0	Megalodon	88
<0.1	Megalodon	100
<0.2	Megalodon	100
<0.3	Megalodon	100
<0.4	Megalodon	100
<0.5	Megalodon	100
<0.6	Megalodon	100
<0.7	Megalodon	100
<0.8	Megalodon	100
<0.9	Megalodon	100
<1.0	Megalodon	100
=0.0	Tombo	8
<0.1	Tombo	38
<0.2	Tombo	61
<0.3	Tombo	69
<0.4	Tombo	77
<0.5	Tombo	83
<0.6	Tombo	96
<0.7	Tombo	98
<0.8	Tombo	99
<0.9	Tombo	99
<1.0	Tombo	99
=0.0	Guppy	71
<0.1	Guppy	100
<0.2	Guppy	100
<0.3	Guppy	100
<0.4	Guppy	100
<0.5	Guppy	100
<0.6	Guppy	100
<0.7	Guppy	100
<0.8	Guppy	100
<0.9	Guppy	100
<1.0	Guppy	100
=0.0	DeepMod	6
<0.1	DeepMod	68
<0.2	DeepMod	97
<0.3	DeepMod	100
<0.4	DeepMod	100
<0.5	DeepMod	100
<0.6	DeepMod	100
<0.7	DeepMod	100
<0.8	DeepMod	100
<0.9	DeepMod	100
<1.0	DeepMod	100
