## Supplementary data files for "Systematic benchmarking of tools for CpG methylation detection from Nanopore sequencing": Supplementary_data_7.xlsx

### Sheet: Sheet1
Threshold	Method	n.tp
=1.0	Nanopolish	52
>0.9	Nanopolish	86
>0.8	Nanopolish	92
>0.7	Nanopolish	97
>0.6	Nanopolish	98
>0.5	Nanopolish	98
>0.4	Nanopolish	100
>0.3	Nanopolish	100
>0.2	Nanopolish	100
>0.1	Nanopolish	100
>0.0	Nanopolish	100
=1.0	DeepSignal	0
>0.9	DeepSignal	23
>0.8	DeepSignal	70
>0.7	DeepSignal	86
>0.6	DeepSignal	95
>0.5	DeepSignal	98
>0.4	DeepSignal	99
>0.3	DeepSignal	100
>0.2	DeepSignal	100
>0.1	DeepSignal	100
>0.0	DeepSignal	100
=1.0	Megalodon	1
>0.9	Megalodon	65
>0.8	Megalodon	94
>0.7	Megalodon	96
>0.6	Megalodon	100
>0.5	Megalodon	100
>0.4	Megalodon	100
>0.3	Megalodon	100
>0.2	Megalodon	100
>0.1	Megalodon	100
>0.0	Megalodon	100
=1.0	Tombo	39
>0.9	Tombo	79
>0.8	Tombo	97
>0.7	Tombo	98
>0.6	Tombo	99
>0.5	Tombo	99
>0.4	Tombo	100
>0.3	Tombo	100
>0.2	Tombo	100
>0.1	Tombo	100
>0.0	Tombo	100
=1.0	Guppy	0
>0.9	Guppy	0
>0.8	Guppy	0
>0.7	Guppy	1
>0.6	Guppy	20
>0.5	Guppy	44
>0.4	Guppy	70
>0.3	Guppy	94
>0.2	Guppy	100
>0.1	Guppy	100
>0.0	Guppy	100
=1.0	DeepMod	0
>0.9	DeepMod	31
>0.8	DeepMod	61
>0.7	DeepMod	87
>0.6	DeepMod	95
>0.5	DeepMod	96
>0.4	DeepMod	100
>0.3	DeepMod	100
>0.2	DeepMod	100
>0.1	DeepMod	100
>0.0	DeepMod	100
